# A SET domain-containing protein and HCF-1 maintain transgenerational epigenetic memory

**DOI:** 10.1101/2025.03.25.645221

**Authors:** Chenming Zeng, Giulia Furlan, Miguel Vasconcelos Almeida, Juan C. Rueda-Silva, Jonathan Price, Jonas Mars, Pedro Rebelo-Guiomar, Meng Huang, Shouhong Guang, Falk Butter, Eric A. Miska

## Abstract

Epigenetic information can be inherited through a process known as transgenerational epigenetic inheritance (TEI). TEI can be initiated and maintained by small RNAs and histone modifications. The latter includes histone methylation, deposited by proteins with methyltransferase activity, including SET domain-containing proteins. Other SET domain-containing proteins with no catalytic methyltransferase activity also adopt roles in chromatin and gene expression regulation. Here, we describe SET-24, a SET domain-containing protein in *Caenorhabditis elegans* that belongs to a family of catalytically inactive SET proteins. SET-24 localises to germline nuclei and is required for germline immortality. Additionally, the inheritance of small RNA-driven epigenetic silencing is compromised in *set-24* mutants. Using quantitative proteomics and yeast two-hybrid assays, we found that SET-24 interacts with Host Cell Factor 1 (HCF-1), a protein involved in epigenetic regulation and associated with known chromatin remodelling complexes, like COMPASS, which deposits H3K4me3. In *set-24* mutants, hundreds of genes display increased H3K4me3 levels at their transcription start sites. While these changes are not matched at the transcriptional level, small RNA production is disrupted in approximately one fifth of those genes, which are normally targeted by small RNA pathways. We propose that SET-24 is a factor required to maintain epigenetic memory in the germline by maintaining a chromatin environment permissible to small RNA biogenesis over generations.
