## Supplemental Table 1 for "A SET domain-containing protein and HCF-1 maintain transgenerational epigenetic memory"

### Sheet: Supplementary_table_1
Supplementary Table 1. Immunoprecipitation-Mass spectrometry results of anti-FLAG IPs on N2 (expN) and SET-24::3xFLAG (expS) young adult worms.
Protein.IDs	my_label	Link	WB_ID	difference_expS_expN	log10.pvalue_expS_expN	log2.LFQ.intensity.expS_1	log2.LFQ.intensity.expS_2	log2.LFQ.intensity.expS_3	log2.LFQ.intensity.expS_4	imputed.log2.LFQ.intensity.expS_1	imputed.log2.LFQ.intensity.expS_2	imputed.log2.LFQ.intensity.expS_3	imputed.log2.LFQ.intensity.expS_4	value_count_expS	log2.LFQ.intensity.expN_1	log2.LFQ.intensity.expN_2	log2.LFQ.intensity.expN_3	log2.LFQ.intensity.expN_4	imputed.log2.LFQ.intensity.expN_1	imputed.log2.LFQ.intensity.expN_2	imputed.log2.LFQ.intensity.expN_3	imputed.log2.LFQ.intensity.expN_4	value_count_expN
Y43F11A.5	set-24	http://www.ensembl.org/Multi/Search/Results?q=Y43F11A.5	WBGene00012845	7.4888	6.73066	31.7859	32.228	31.8133	31.7535	31.7859	32.228	31.8133	31.7535	4					24.4278	24.515	24.4222	24.2605	0
F59D8.1	vit-3	http://www.ensembl.org/Multi/Search/Results?q=F59D8.1	WBGene00006927	4.93915	2.98151	30.361	30.6953	30.7247	30.8847	30.361	30.6953	30.7247	30.8847	4	26.0868	26.4756	25.9208		26.0868	26.4756	25.9208	24.4259	3
F15E11.15	pud-3	http://www.ensembl.org/Multi/Search/Results?q=F15E11.15	WBGene00017501	3.89096	7.13039	28.3594	28.6042	28.318	28.3074	28.3594	28.6042	28.318	28.3074	4					24.6673	24.2578	24.5755	24.5245	0
W01A11.4	lec-10	http://www.ensembl.org/Multi/Search/Results?q=W01A11.4	WBGene00002273	3.82659	3.9587	28.442	28.694	28.4868	27.8247	28.442	28.694	28.4868	27.8247	4					24.6221	24.4005	24.6162	24.5023	0
C46A5.9	hcf-1	http://www.ensembl.org/Multi/Search/Results?q=C46A5.9	WBGene00001827	3.51476	4.21691	28.3113	29.3972	29.077	28.9136	28.3113	29.3972	29.077	28.9136	4	25.3807	25.0189	25.0815	26.159	25.3807	25.0189	25.0815	26.159	4
F59D8.2	vit-4	http://www.ensembl.org/Multi/Search/Results?q=F59D8.2	WBGene00006928	3.03512	6.67337	34.9033	34.9256	35.0051	35.1852	34.9033	34.9256	35.0051	35.1852	4	32.0812	32.0743	31.9916	31.7318	32.0812	32.0743	31.9916	31.7318	4
F57F5.1	F57F5.1	http://www.ensembl.org/Multi/Search/Results?q=F57F5.1	WBGene00010204	3.01399	6.25132	27.4513	27.7414	27.3187	27.434	27.4513	27.7414	27.3187	27.434	4					24.4664	24.3217	24.4722	24.6292	0
Y19D10B.7;F15E11.13	pud-1.2	http://www.ensembl.org/Multi/Search/Results?q=Y19D10B.7%20OR%20F15E11.13	WBGene00021236	2.9849	5.81619	27.6278	27.5263	27.1172	27.5169	27.6278	27.5263	27.1172	27.5169	4					24.6537	24.4464	24.1486	24.6	0
K09F5.2	vit-1	http://www.ensembl.org/Multi/Search/Results?q=K09F5.2	WBGene00006925	2.9322	3.18542	32.2305	32.3654	32.0579	32.3008	32.2305	32.3654	32.0579	32.3008	4	29.2673	29.3767	29.8752	28.7066	29.2673	29.3767	29.8752	28.7066	4
ZK6.11b;ZK6.11a	ZK6.11b	http://www.ensembl.org/Multi/Search/Results?q=ZK6.11b%20OR%20ZK6.11a	WBGene00022645	2.7895	3.08181	30.3668	30.4044	30.3159	30.2756	30.3668	30.4044	30.3159	30.2756	4	27.3515	27.0649	28.0223	27.7661	27.3515	27.0649	28.0223	27.7661	4
T05A1.2	col-122	http://www.ensembl.org/Multi/Search/Results?q=T05A1.2	WBGene00000696	2.69766	4.88131	27.384	27.7739	27.7874	27.9979	27.384	27.7739	27.7874	27.9979	4	25.2457	24.9029	25.3327		25.2457	24.9029	25.3327	24.6712	3
C53B4.5	col-119	http://www.ensembl.org/Multi/Search/Results?q=C53B4.5	WBGene00000693	2.64008	3.48198	27.958	27.0169	28.2199	27.7638	27.958	27.0169	28.2199	27.7638	4	24.915	25.2451	25.4757	24.7624	24.915	25.2451	25.4757	24.7624	4
F23B2.12	pcp-2	http://www.ensembl.org/Multi/Search/Results?q=F23B2.12	WBGene00003957	2.55043	1.70617	27.6049	27.7687	27.521	27.6486	27.6049	27.7687	27.521	27.6486	4		26.7667			24.3651	26.7667	24.6177	24.592	1
C04F6.1	vit-5	http://www.ensembl.org/Multi/Search/Results?q=C04F6.1	WBGene00006929	2.49816	3.82631	30.8321	31.1785	31.1224	31.3507	30.8321	31.1785	31.1224	31.3507	4	28.8906	28.8931	28.6434	28.0639	28.8906	28.8931	28.6434	28.0639	4
C39B5.5	C39B5.5	http://www.ensembl.org/Multi/Search/Results?q=C39B5.5	WBGene00016523	2.49377	3.37125	28.3572	28.8188	29.3278	29.2151	28.3572	28.8188	29.3278	29.2151	4	26.4805	26.2958	26.279	26.6885	26.4805	26.2958	26.279	26.6885	4
D1054.11	ule-3	http://www.ensembl.org/Multi/Search/Results?q=D1054.11	WBGene00008378	2.33133	2.94849	26.7203	26.7421	26.943	27.2658	26.7203	26.7421	26.943	27.2658	4			25.3851		24.4486	24.2923	25.3851	24.2199	1
MTCE.21	ctb-1	http://www.ensembl.org/Multi/Search/Results?q=MTCE.21	WBGene00000829	2.24333	1.70079	27.1454	27.3993	27.2817	26.7954	27.1454	27.3993	27.2817	26.7954	4		26.4574			24.6157	26.4574	24.3797	24.1958	1
F11E6.5	elo-2	http://www.ensembl.org/Multi/Search/Results?q=F11E6.5	WBGene00001240	2.22735	6.08017	28.1855	27.9777	28.2506	27.9957	28.1855	27.9777	28.2506	27.9957	4	25.861	25.7321	25.81	26.0969	25.861	25.7321	25.81	26.0969	4
F57B10.14	ucr-11	http://www.ensembl.org/Multi/Search/Results?q=F57B10.14	WBGene00019007	2.16869	2.70766	26.7437	26.3485	26.2951	27.4393	26.7437	26.3485	26.2951	27.4393	4		24.8118			24.4447	24.8118	24.4958	24.3995	1
C42D8.2a;C42D8.2b	vit-2	http://www.ensembl.org/Multi/Search/Results?q=C42D8.2a%20OR%20C42D8.2b	WBGene00006926	2.0546	4.67614	34.8486	34.8824	34.9122	35.1137	34.8486	34.8824	34.9122	35.1137	4	33.0615	32.9457	32.9551	32.5762	33.0615	32.9457	32.9551	32.5762	4
ZK1320.1	gstk-1	http://www.ensembl.org/Multi/Search/Results?q=ZK1320.1	WBGene00014251	1.94257	5.23865	28.2494	28.2916	28.5103	28.1871	28.2494	28.2916	28.5103	28.1871	4	26.2471	26.5307	26.1687	26.5216	26.2471	26.5307	26.1687	26.5216	4
F55B11.2	F55B11.2	http://www.ensembl.org/Multi/Search/Results?q=F55B11.2	WBGene00010084	1.92088	2.01318	26.8424	27.4367	27.048	27.5775	26.8424	27.4367	27.048	27.5775	4	25.5006	25.7156		25.8391	25.5006	25.7156	24.1658	25.8391	3
C07B5.5	nuc-1	http://www.ensembl.org/Multi/Search/Results?q=C07B5.5	WBGene00003828	1.88831	2.2252	26.4144	27.2845	26.1691	26.6285	26.4144	27.2845	26.1691	26.6285	4		25.7791			24.4248	25.7791	24.4997	24.2398	1
F11G11.3	gst-6	http://www.ensembl.org/Multi/Search/Results?q=F11G11.3	WBGene00001754	1.88749	1.46519	26.6176		26.8609	27.2325	26.6176	24.857	26.8609	27.2325	3					24.6264	24.4083	24.2347	24.7487	0
F54D11.1	pmt-2	http://www.ensembl.org/Multi/Search/Results?q=F54D11.1	WBGene00018811	1.78359	1.59001	26.8058	26.0022	26.4935	28.2541	26.8058	26.0022	26.4935	28.2541	4	25.5226	24.9396	24.377	25.582	25.5226	24.9396	24.377	25.582	4
K07H8.6a;K07H8.6c;K07H8.6b	vit-6	http://www.ensembl.org/Multi/Search/Results?q=K07H8.6a%20OR%20K07H8.6c%20OR%20K07H8.6b	WBGene00006930	1.75806	4.55204	35.3463	35.2935	35.5093	35.7536	35.3463	35.2935	35.5093	35.7536	4	33.8303	33.8255	33.6283	33.5863	33.8303	33.8255	33.6283	33.5863	4
ZK6.10a;ZK6.10b;B0554.6	dod-19	http://www.ensembl.org/Multi/Search/Results?q=ZK6.10a%20OR%20ZK6.10b%20OR%20B0554.6	WBGene00022644	1.69708	3.97738	28.965	29.0139	28.731	28.6574	28.965	29.0139	28.731	28.6574	4	27.1204	26.7793	27.3862	27.2931	27.1204	26.7793	27.3862	27.2931	4
Y116F11B.3	pcp-4	http://www.ensembl.org/Multi/Search/Results?q=Y116F11B.3	WBGene00003959	1.68203	2.16518	26.7389	26.5303	26.3689	26.5422	26.7389	26.5303	26.3689	26.5422	4			25.4033	25.2515	24.5707	24.2266	25.4033	25.2515	2
F41F3.4	col-139	http://www.ensembl.org/Multi/Search/Results?q=F41F3.4	WBGene00000712	1.64198	3.11578	28.5445	28.8463	28.1491	28.5239	28.5445	28.8463	28.1491	28.5239	4	26.9941	26.8135	26.828	26.8604	26.9941	26.8135	26.828	26.8604	4
Y19D10A.12a;C01B4.9a;Y19D10A.12b;C01B4.9b;C01B4.9c	mct-1	http://www.ensembl.org/Multi/Search/Results?q=Y19D10A.12a%20OR%20C01B4.9a%20OR%20Y19D10A.12b%20OR%20C01B4.9b%20OR%20C01B4.9c	WBGene00021227	1.55106	2.92847	29.4275	29.494	29.6081	29.47	29.4275	29.494	29.6081	29.47	4	28.1535	28.2535	27.6765	27.7119	28.1535	28.2535	27.6765	27.7119	4
C14F11.5a;C14F11.5b	hsp-43	http://www.ensembl.org/Multi/Search/Results?q=C14F11.5a%20OR%20C14F11.5b	WBGene00002024	1.51963	2.27098	27.6378	27.153	27.5422	26.4305	27.6378	27.153	27.5422	26.4305	4	25.5558	25.7278	26.0892	25.3121	25.5558	25.7278	26.0892	25.3121	4
C30G12.2	C30G12.2	http://www.ensembl.org/Multi/Search/Results?q=C30G12.2	WBGene00016274	1.50049	5.16218	29.7748	29.8165	29.5222	29.602	29.7748	29.8165	29.5222	29.602	4	28.0885	28.2705	28.0161	28.3385	28.0885	28.2705	28.0161	28.3385	4
C34F6.2;C52D10.13;C34F6.3	col-178	http://www.ensembl.org/Multi/Search/Results?q=C34F6.2%20OR%20C52D10.13%20OR%20C34F6.3	WBGene00000751	1.47267	2.95677	26.7064	26.091	26.6134	26.8954	26.7064	26.091	26.6134	26.8954	4	25.2295	25.2028	25.1183	24.8649	25.2295	25.2028	25.1183	24.8649	4
F32A5.5b;F32A5.5a	aqp-1	http://www.ensembl.org/Multi/Search/Results?q=F32A5.5b%20OR%20F32A5.5a	WBGene00000169	1.46685	2.95752	26.9544	27.404	27.7237	27.1002	26.9544	27.404	27.7237	27.1002	4	25.7287	26.0707	25.7345	25.7809	25.7287	26.0707	25.7345	25.7809	4
C24F3.6	col-124	http://www.ensembl.org/Multi/Search/Results?q=C24F3.6	WBGene00000698	1.42112	2.36794	28.0195	28.4034	28.7987	29.1175	28.0195	28.4034	28.7987	29.1175	4	27.2906	27.4032	27.1402	26.8206	27.2906	27.4032	27.1402	26.8206	4
H21P03.1	mbf-1	http://www.ensembl.org/Multi/Search/Results?q=H21P03.1	WBGene00003148	1.37469	2.60764	26.0637	25.9904	25.7885	25.6429	26.0637	25.9904	25.7885	25.6429	4	24.5612		23.976	24.9311	24.5612	24.5185	23.976	24.9311	3
F15A2.1b;F15A2.1a	col-184	http://www.ensembl.org/Multi/Search/Results?q=F15A2.1b%20OR%20F15A2.1a	WBGene00000757	1.34686	3.06569	26.884	26.7482	26.622	26.9084	26.884	26.7482	26.622	26.9084	4	25.8225	25.4671	25.3593	25.1262	25.8225	25.4671	25.3593	25.1262	4
F17A9.5;T10B5.8;Y73C8C.10;F17A9.4	F17A9.5	http://www.ensembl.org/Multi/Search/Results?q=F17A9.5%20OR%20T10B5.8%20OR%20Y73C8C.10%20OR%20F17A9.4	WBGene00017537	1.34316	3.74991	26.0829	26.1059	26.1127	25.9713	26.0829	26.1059	26.1127	25.9713	4	24.8796			24.8524	24.8796	24.5069	24.6612	24.8524	2
F58B4.5	F58B4.5	http://www.ensembl.org/Multi/Search/Results?q=F58B4.5	WBGene00010238	1.32841	2.08417	26.4062	26.2567	25.6322	25.9284	26.4062	26.2567	25.6322	25.9284	4		25.5292			24.4795	25.5292	24.4336	24.4676	1
Y53F4B.31;F37B1.2	gst-28	http://www.ensembl.org/Multi/Search/Results?q=Y53F4B.31%20OR%20F37B1.2	WBGene00001776	1.31721	4.4524	29.9541	30.2429	29.9001	29.8458	29.9541	30.2429	29.9001	29.8458	4	28.8377	28.5625	28.504	28.7699	28.8377	28.5625	28.504	28.7699	4
F55H12.4	F55H12.4	http://www.ensembl.org/Multi/Search/Results?q=F55H12.4	WBGene00010135	1.30084	3.14181	27.0513	27.6924	27.6215	27.5209	27.0513	27.6924	27.6215	27.5209	4	25.9067	25.9939	26.5598	26.2223	25.9067	25.9939	26.5598	26.2223	4
F23B2.11	pcp-3	http://www.ensembl.org/Multi/Search/Results?q=F23B2.11	WBGene00003958	1.29122	3.79729	30.6238	30.8287	30.5083	30.3393	30.6238	30.8287	30.5083	30.3393	4	29.0767	29.1064	29.5313	29.4209	29.0767	29.1064	29.5313	29.4209	4
F45H10.2	F45H10.2	http://www.ensembl.org/Multi/Search/Results?q=F45H10.2	WBGene00009739	1.25661	1.71728	27.5046	28.2642	28.0755	29.0201	27.5046	28.2642	28.0755	29.0201	4	26.5303	26.6742	27.3292	27.3043	26.5303	26.6742	27.3292	27.3043	4
Y116A8C.12	arf-6	http://www.ensembl.org/Multi/Search/Results?q=Y116A8C.12	WBGene00000184	1.25579	1.51475	25.9401		26.0406	25.9719	25.9401	24.6534	26.0406	25.9719	3					24.3268	24.5061	24.4916	24.2584	0
F11G11.11	col-20	http://www.ensembl.org/Multi/Search/Results?q=F11G11.11	WBGene00000609	1.21124	3.38342	27.6063	27.7208	27.5385	28.0789	27.6063	27.7208	27.5385	28.0789	4	26.6309	26.6898	26.6207	26.158	26.6309	26.6898	26.6207	26.158	4
C06A8.1a;C06A8.1b	mthf-1	http://www.ensembl.org/Multi/Search/Results?q=C06A8.1a%20OR%20C06A8.1b	WBGene00015512	1.19536	3.04654	28.942	29.0218	28.9366	28.9912	28.942	29.0218	28.9366	28.9912	4	27.6693	27.5544	27.9056	27.9808	27.6693	27.5544	27.9056	27.9808	4
W03G11.1b;W03G11.1a;F53G12.7b;F53G12.7a	col-181	http://www.ensembl.org/Multi/Search/Results?q=W03G11.1b%20OR%20W03G11.1a%20OR%20F53G12.7b%20OR%20F53G12.7a	WBGene00000754	1.19427	4.78664	27.7473	27.6241	27.841	27.5712	27.7473	27.6241	27.841	27.5712	4	26.4707	26.5557	26.6569	26.3232	26.4707	26.5557	26.6569	26.3232	4
F45D11.16;F45D11.15;F45D11.14	F45D11.16	http://www.ensembl.org/Multi/Search/Results?q=F45D11.16%20OR%20F45D11.15%20OR%20F45D11.14	WBGene00018461	1.1911	3.55638	29.5356	29.4986	29.3279	29.6073	29.5356	29.4986	29.3279	29.6073	4	28.2614	28.2072	28.1252	28.6111	28.2614	28.2072	28.1252	28.6111	4
T19D12.4b;T19D12.4a	T19D12.4b	http://www.ensembl.org/Multi/Search/Results?q=T19D12.4b%20OR%20T19D12.4a	WBGene00020579	1.11329	3.70789	27.8881	27.8173	27.7484	27.4334	27.8881	27.8173	27.7484	27.4334	4	26.6668	26.6269	26.7943	26.3461	26.6668	26.6269	26.7943	26.3461	4
F41C3.5	F41C3.5	http://www.ensembl.org/Multi/Search/Results?q=F41C3.5	WBGene00018271	1.10388	2.63098	28.8589	29.6083	29.107	29.3289	28.8589	29.6083	29.107	29.3289	4	27.9178	28.1331	28.1056	28.3311	27.9178	28.1331	28.1056	28.3311	4
VW06B3R.1a;VW06B3R.1b	ucr-2.1	http://www.ensembl.org/Multi/Search/Results?q=VW06B3R.1a%20OR%20VW06B3R.1b	WBGene00012158	1.09217	6.19581	31.6998	31.5875	31.6742	31.5466	31.6998	31.5875	31.6742	31.5466	4	30.459	30.629	30.515	30.5362	30.459	30.629	30.515	30.5362	4
F22F7.1a;F22F7.1b	ldp-1	http://www.ensembl.org/Multi/Search/Results?q=F22F7.1a%20OR%20F22F7.1b	WBGene00017719	1.07193	4.54694	31.5494	31.5634	31.6677	31.3778	31.5494	31.5634	31.6677	31.3778	4	30.3083	30.5889	30.5809	30.3923	30.3083	30.5889	30.5809	30.3923	4
F01G10.1	tkt-1	http://www.ensembl.org/Multi/Search/Results?q=F01G10.1	WBGene00008506	1.06506	3.31517	30.594	30.8296	30.2759	30.6682	30.594	30.8296	30.2759	30.6682	4	29.4899	29.7471	29.2738	29.5966	29.4899	29.7471	29.2738	29.5966	4
Y65B4BR.3	ptr-21	http://www.ensembl.org/Multi/Search/Results?q=Y65B4BR.3	WBGene00004235	1.03664	5.47431	25.5862	25.4682	25.6293	25.441	25.5862	25.4682	25.6293	25.441	4					24.5279	24.5755	24.4235	24.4512	0
F36A2.3	F36A2.3	http://www.ensembl.org/Multi/Search/Results?q=F36A2.3	WBGene00009453	-1.04139	3.45474	26.0119	26.0782	26.0029	26.4001	26.0119	26.0782	26.0029	26.4001	4	26.8511	27.2135	27.306	27.2881	26.8511	27.2135	27.306	27.2881	4
T08B2.7b;T08B2.7a;T08B2.7c;C29F3.1	ech-1.2	http://www.ensembl.org/Multi/Search/Results?q=T08B2.7b%20OR%20T08B2.7a%20OR%20T08B2.7c%20OR%20C29F3.1	WBGene00020347	-1.06951	3.88081	31.9423	31.7623	32.1472	32.1172	31.9423	31.7623	32.1472	32.1172	4	33.1695	32.9196	33.1501	33.0078	33.1695	32.9196	33.1501	33.0078	4
F11C1.5a;F11C1.5d;F11C1.5b;F11C1.5e;F11C1.5c	vwa-8	http://www.ensembl.org/Multi/Search/Results?q=F11C1.5a%20OR%20F11C1.5d%20OR%20F11C1.5b%20OR%20F11C1.5e%20OR%20F11C1.5c	WBGene00008694	-1.10554	3.26476	28.7659	29.0481	28.6526	28.6137	28.7659	29.0481	28.6526	28.6137	4	29.912	29.877	29.9442	29.7694	29.912	29.877	29.9442	29.7694	4
T25G12.5	acdh-7	http://www.ensembl.org/Multi/Search/Results?q=T25G12.5	WBGene00020812	-1.11103	2.30084	28.7691	29.1981	29.161	29.6436	28.7691	29.1981	29.161	29.6436	4	29.91	30.6826	30.0753	30.5479	29.91	30.6826	30.0753	30.5479	4
C38C6.6	tag-297	http://www.ensembl.org/Multi/Search/Results?q=C38C6.6	WBGene00007999	-1.11238	2.54463	26.8198	26.1936	26.223	26.1431	26.8198	26.1936	26.223	26.1431	4	27.2551	27.5442	27.535	27.4947	27.2551	27.5442	27.535	27.4947	4
K08F4.7	gst-4	http://www.ensembl.org/Multi/Search/Results?q=K08F4.7	WBGene00001752	-1.12433	4.11792	25.9829	26.2827	26.3821	26.2051	25.9829	26.2827	26.3821	26.2051	4	27.3857	27.4727	27.2028	27.289	27.3857	27.4727	27.2028	27.289	4
K04F10.4c;K04F10.4d;K04F10.4f;K04F10.4a;K04F10.4j;K04F10.4i;K04F10.4e;K04F10.4b;K04F10.4g;K04F10.4h	bli-4	http://www.ensembl.org/Multi/Search/Results?q=K04F10.4c%20OR%20K04F10.4d%20OR%20K04F10.4f%20OR%20K04F10.4a%20OR%20K04F10.4j%20OR%20K04F10.4i%20OR%20K04F10.4e%20OR%20K04F10.4b%20OR%20K04F10.4g%20OR%20K04F10.4h	WBGene00000254	-1.14117	2.93408	26.6214	26.4632	26.4355	26.4981	26.6214	26.4632	26.4355	26.4981	4	27.6008	27.9589	27.6415	27.3818	27.6008	27.9589	27.6415	27.3818	4
M02D8.4a;M02D8.4c;M02D8.4b	asns-2	http://www.ensembl.org/Multi/Search/Results?q=M02D8.4a%20OR%20M02D8.4c%20OR%20M02D8.4b	WBGene00019730	-1.15985	1.83402				25.3535	24.3159	24.3408	24.2026	25.3535	1	25.4302	25.9991	25.3551	26.0677	25.4302	25.9991	25.3551	26.0677	4
K01D12.11	cdr-4	http://www.ensembl.org/Multi/Search/Results?q=K01D12.11	WBGene00010470	-1.16445	4.52446	28.0965	28.0839	27.7774	27.9542	28.0965	28.0839	27.7774	27.9542	4	29.1777	29.0418	29.3323	29.0179	29.1777	29.0418	29.3323	29.0179	4
ZK488.5	ZK488.5	http://www.ensembl.org/Multi/Search/Results?q=ZK488.5	WBGene00022757	-1.20238	2.21549					24.631	24.3246	24.1274	23.6556	0	25.4157	25.5512	25.397	25.1842	25.4157	25.5512	25.397	25.1842	4
Y71H2B.7	gpa-17	http://www.ensembl.org/Multi/Search/Results?q=Y71H2B.7	WBGene00022196	-1.21584	1.68598					24.3835	24.7417	24.033	23.375	0	25.5445	25.4744	25.7721		25.5445	25.4744	25.7721	24.6056	3
C44F1.3	lec-4	http://www.ensembl.org/Multi/Search/Results?q=C44F1.3	WBGene00002267	-1.2179	3.11134	28.663	28.474	28.9529	28.5056	28.663	28.474	28.9529	28.5056	4	29.8144	29.7075	30.2957	29.6494	29.8144	29.7075	30.2957	29.6494	4
H04M03.4	glf-1	http://www.ensembl.org/Multi/Search/Results?q=H04M03.4	WBGene00019154	-1.22413	2.47332					24.382	24.6064	24.0652	24.2516	0	25.078	25.3907	25.9568	25.7762	25.078	25.3907	25.9568	25.7762	4
F15E6.2b;F15E6.2a	lgc-22	http://www.ensembl.org/Multi/Search/Results?q=F15E6.2b%20OR%20F15E6.2a	WBGene00017483	-1.23807	1.95972					24.4398	24.5467	24.2844	23.5602	0	25.4697	25.4994	25.4134	25.4008	25.4697	25.4994	25.4134	25.4008	4
C52B9.4	C52B9.4	http://www.ensembl.org/Multi/Search/Results?q=C52B9.4	WBGene00016867	-1.23997	1.82503	26.6369	25.8183	25.3699	25.6308	26.6369	25.8183	25.3699	25.6308	4	27.1861	27.2182	27.1952	26.8163	27.1861	27.2182	27.1952	26.8163	4
F14F4.3;F20B6.3	mrp-5	http://www.ensembl.org/Multi/Search/Results?q=F14F4.3%20OR%20F20B6.3	WBGene00003411	-1.25757	5.41131	29.0397	29.0963	28.9478	29.0067	29.0397	29.0963	28.9478	29.0067	4	30.3509	30.2353	30.3731	30.1615	30.3509	30.2353	30.3731	30.1615	4
T21C12.2	hpd-1	http://www.ensembl.org/Multi/Search/Results?q=T21C12.2	WBGene00001993	-1.26027	1.5768				25.5826	24.5078	24.747	23.9215	25.5826	1	26.2134	25.9305	25.4574	26.1988	26.2134	25.9305	25.4574	26.1988	4
Y46G5A.17	cpt-1	http://www.ensembl.org/Multi/Search/Results?q=Y46G5A.17	WBGene00012907	-1.27419	5.11453	29.3971	29.3159	29.2434	29.1139	29.3971	29.3159	29.2434	29.1139	4	30.649	30.4582	30.5319	30.5279	30.649	30.4582	30.5319	30.5279	4
C55F2.1b;C55F2.1a;C55F2.1c	atic-1	http://www.ensembl.org/Multi/Search/Results?q=C55F2.1b%20OR%20C55F2.1a%20OR%20C55F2.1c	WBGene00016957	-1.28031	2.71306	26.2869	26.8608	26.4032	26.9014	26.2869	26.8608	26.4032	26.9014	4	27.6514	28.0061	27.5571	28.359	27.6514	28.0061	27.5571	28.359	4
C02D5.4;F13A7.10	C02D5.4	http://www.ensembl.org/Multi/Search/Results?q=C02D5.4%20OR%20F13A7.10	WBGene00043097	-1.28487	2.25235					24.2302	24.5374	23.7098	24.0542	0	25.6482	25.5705		25.7334	25.6482	25.5705	24.7189	25.7334	3
ZK896.9a;ZK896.9b	nstp-5	http://www.ensembl.org/Multi/Search/Results?q=ZK896.9a%20OR%20ZK896.9b	WBGene00014139	-1.2896	1.50666					24.8026	24.5322	23.7004	23.273	0	25.7819	25.3344		25.7647	25.7819	25.3344	24.5856	25.7647	3
F38B6.4;ACT41519	F38B6.4	http://www.ensembl.org/Multi/Search/Results?q=F38B6.4%20OR%20ACT41519	WBGene00018174	-1.29101	3.51563	27.8243	28.1403	27.8483	27.8807	27.8243	28.1403	27.8483	27.8807	4	29.1948	28.938	29.5346	29.1903	29.1948	28.938	29.5346	29.1903	4
F08F1.7	tag-123	http://www.ensembl.org/Multi/Search/Results?q=F08F1.7	WBGene00006472	-1.29243	3.14348	26.9497	27.0186	27.0088	27.0432	26.9497	27.0186	27.0088	27.0432	4	28.2242	28.5515	28.3365	28.0778	28.2242	28.5515	28.3365	28.0778	4
C44H4.3	sym-1	http://www.ensembl.org/Multi/Search/Results?q=C44H4.3	WBGene00006366	-1.32521	2.36718					24.6145	24.2875	23.545	23.952	0	25.1728	25.6813	25.111	25.7348	25.1728	25.6813	25.111	25.7348	4
F09B12.1b;F09B12.1a	mlt-9	http://www.ensembl.org/Multi/Search/Results?q=F09B12.1b%20OR%20F09B12.1a	WBGene00008605	-1.32735	1.99419					24.4491	24.726	24.0594	23.467	0	25.1242	25.6767	25.6247	25.5852	25.1242	25.6767	25.6247	25.5852	4
B0303.3	B0303.3	http://www.ensembl.org/Multi/Search/Results?q=B0303.3	WBGene00015125	-1.33049	3.83171	30.2838	30.3602	30.8116	30.5306	30.2838	30.3602	30.8116	30.5306	4	31.9316	31.5832	32.0055	31.7878	31.9316	31.5832	32.0055	31.7878	4
F46G10.5a;F46G10.5b	ptr-24	http://www.ensembl.org/Multi/Search/Results?q=F46G10.5a%20OR%20F46G10.5b	WBGene00004238	-1.34775	1.76649					24.1876	24.8248	23.7164	23.3101	0	25.7025	25.5047	25.5063		25.7025	25.5047	25.5063	24.7163	3
F43D9.4	sip-1	http://www.ensembl.org/Multi/Search/Results?q=F43D9.4	WBGene00004798	-1.36173	4.09641	29.5535	29.5708	29.921	29.6076	29.5535	29.5708	29.921	29.6076	4	31.0678	30.9096	31.1084	31.014	31.0678	30.9096	31.1084	31.014	4
B0286.3	pacs-1	http://www.ensembl.org/Multi/Search/Results?q=B0286.3	WBGene00015116	-1.4389	3.19171	28.2781	28.2628	28.486	28.6762	28.2781	28.2628	28.486	28.6762	4	29.7897	29.9293	29.4816	30.2582	29.7897	29.9293	29.4816	30.2582	4
C55B7.4a;C55B7.4b	acdh-1	http://www.ensembl.org/Multi/Search/Results?q=C55B7.4a%20OR%20C55B7.4b	WBGene00016943	-1.48209	3.85096	29.4266	29.9088	29.4643	29.7003	29.4266	29.9088	29.4643	29.7003	4	30.9862	31.2511	31.0337	31.1575	30.9862	31.2511	31.0337	31.1575	4
C46F4.2	acs-17	http://www.ensembl.org/Multi/Search/Results?q=C46F4.2	WBGene00016716	-1.48639	3.30409	26.6561	26.7779	26.1182	26.8373	26.6561	26.7779	26.1182	26.8373	4	27.9112	28.2435	28.3333	27.8471	27.9112	28.2435	28.3333	27.8471	4
F11G11.12	col-73	http://www.ensembl.org/Multi/Search/Results?q=F11G11.12	WBGene00000649	-1.51324	2.54397	25.2609			25.4067	25.2609	24.7978	24.4653	25.4067	2	26.2282	26.3817	26.2125	27.1613	26.2282	26.3817	26.2125	27.1613	4
M28.6	lact-3	http://www.ensembl.org/Multi/Search/Results?q=M28.6	WBGene00010897	-1.51617	6.43401	26.6186	26.5766	26.5709	26.4568	26.6186	26.5766	26.5709	26.4568	4	28.1726	28.1106	27.965	28.0393	28.1726	28.1106	27.965	28.0393	4
K11H3.1c;K11H3.1d;K11H3.1a;K11H3.1b	gpdh-2	http://www.ensembl.org/Multi/Search/Results?q=K11H3.1c%20OR%20K11H3.1d%20OR%20K11H3.1a%20OR%20K11H3.1b	WBGene00010778	-1.52211	3.15117	28.8625	29.0652	28.9869	29.2215	28.8625	29.0652	28.9869	29.2215	4	30.5974	30.9383	30.1661	30.5226	30.5974	30.9383	30.1661	30.5226	4
C50F4.14b;C50F4.14a	nstp-10	http://www.ensembl.org/Multi/Search/Results?q=C50F4.14b%20OR%20C50F4.14a	WBGene00008237	-1.57881	4.30162			24.8126	24.7496	24.3207	24.6201	24.8126	24.7496	2	25.9212	26.441	26.2685	26.1877	25.9212	26.441	26.2685	26.1877	4
C46A5.3b;C46A5.3a	col-14	http://www.ensembl.org/Multi/Search/Results?q=C46A5.3b%20OR%20C46A5.3a	WBGene00000603	-1.59863	3.27651	28.1262	27.9339	27.6925	27.5777	28.1262	27.9339	27.6925	27.5777	4	29.3714	29.5102	29.3781	29.4652	29.3714	29.5102	29.3781	29.4652	4
F21F8.3	asp-5	http://www.ensembl.org/Multi/Search/Results?q=F21F8.3	WBGene00000218	-1.64745	1.63816				25.8429	24.2995	24.4422	24.0073	25.8429	1	26.6327	26.1497	26.1138	26.2855	26.6327	26.1497	26.1138	26.2855	4
F57H12.3	ora-1	http://www.ensembl.org/Multi/Search/Results?q=F57H12.3	WBGene00003879	-1.6679	2.05849	25.879	25.8637		25.61	25.879	25.8637	24.4618	25.61	3	27.0533	26.807	26.9825	27.6434	27.0533	26.807	26.9825	27.6434	4
ZK1010.7;F23H12.4b;ZC513.8	col-97	http://www.ensembl.org/Multi/Search/Results?q=ZK1010.7%20OR%20F23H12.4b%20OR%20ZC513.8	WBGene00000672	-1.66813	3.01307	27.3565	27.1838	26.7269	26.8135	27.3565	27.1838	26.7269	26.8135	4	28.6589	28.7142	28.6016	28.7785	28.6589	28.7142	28.6016	28.7785	4
Y40D12A.2	ctsa-2	http://www.ensembl.org/Multi/Search/Results?q=Y40D12A.2	WBGene00021503	-1.69153	2.78039	27.2269	26.5574	26.5444	26.4345	27.2269	26.5574	26.5444	26.4345	4	28.3829	28.2463	28.4601	28.4401	28.3829	28.2463	28.4601	28.4401	4
R07B1.12	glo-1	http://www.ensembl.org/Multi/Search/Results?q=R07B1.12	WBGene00011083	-1.78283	6.15414	25.6409	25.7937	25.9015	25.8036	25.6409	25.7937	25.9015	25.8036	4	27.4385	27.6901	27.4903	27.6521	27.4385	27.6901	27.4903	27.6521	4
F52B11.3	noah-2	http://www.ensembl.org/Multi/Search/Results?q=F52B11.3	WBGene00009926	-1.82505	3.64731					24.7736	24.5559	24.6575	24.0272	0	26.0502	26.5328	26.0498	26.6816	26.0502	26.5328	26.0498	26.6816	4
W04G3.1b;W04G3.1a	lpr-6	http://www.ensembl.org/Multi/Search/Results?q=W04G3.1b%20OR%20W04G3.1a	WBGene00012255	-1.92115	3.2006					24.3622	24.399	23.6205	23.5986	0	25.4208	26.0098	26.2253	26.0091	25.4208	26.0098	26.2253	26.0091	4
C01B10.8	C01B10.8	http://www.ensembl.org/Multi/Search/Results?q=C01B10.8	WBGene00015282	-1.94547	2.62235					24.6338	24.3673	23.992	23.4636	0	25.9659	25.9603	25.971	26.3414	25.9659	25.9603	25.971	26.3414	4
ZK809.4a	ent-1	http://www.ensembl.org/Multi/Search/Results?q=ZK809.4a	WBGene00001320	-2.01601	1.44935	26.3861				26.3861	24.267	24.2478	23.9562	1	26.9695	26.723	26.6214	26.6071	26.9695	26.723	26.6214	26.6071	4
C29E4.7	gsto-1	http://www.ensembl.org/Multi/Search/Results?q=C29E4.7	WBGene00016204	-2.02094	4.43001	28.1057	28.2289	27.696	27.9861	28.1057	28.2289	27.696	27.9861	4	30.059	29.9835	29.8842	30.1739	30.059	29.9835	29.8842	30.1739	4
C34G6.6a;C34G6.6c;C34G6.6b	noah-1	http://www.ensembl.org/Multi/Search/Results?q=C34G6.6a%20OR%20C34G6.6c%20OR%20C34G6.6b	WBGene00016422	-2.03104	3.17762					24.5072	24.4042	23.4981	24.201	0	25.9676	26.3121	25.9532	26.5018	25.9676	26.3121	25.9532	26.5018	4
F17B5.1a	F17B5.1a	http://www.ensembl.org/Multi/Search/Results?q=F17B5.1a	WBGene00008905	-2.05963	3.66587					24.3651	24.3562	23.7394	24.1085	0	26.0678	26.2652	26.1429	26.3319	26.0678	26.2652	26.1429	26.3319	4
T06D8.9	T06D8.9	http://www.ensembl.org/Multi/Search/Results?q=T06D8.9	WBGene00011529	-2.06383	3.92009					24.5162	24.6143	24.4315	23.8653	0	26.2755	26.9101	26.2788	26.2182	26.2755	26.9101	26.2788	26.2182	4
R07E5.7	R07E5.7	http://www.ensembl.org/Multi/Search/Results?q=R07E5.7	WBGene00011115	-2.06623	1.56997					24.3209	24.5284	24.1842	23.5053	0	26.6633	26.9029	26.7001		26.6633	26.9029	26.7001	24.5375	3
C42D8.5a	acn-1	http://www.ensembl.org/Multi/Search/Results?q=C42D8.5a	WBGene00000039	-2.08455	2.70275	26.1736	26.3007	25.3887	26.4478	26.1736	26.3007	25.3887	26.4478	4	28.1701	28.1638	28.0001	28.3149	28.1701	28.1638	28.0001	28.3149	4
Y41E3.2	dpy-4	http://www.ensembl.org/Multi/Search/Results?q=Y41E3.2	WBGene00001066	-2.10001	3.63596					24.357	24.7773	24.6949	23.8982	0	26.1058	26.7405	26.5673	26.7138	26.1058	26.7405	26.5673	26.7138	4
H23N18.1;H23N18.2	ugt-13	http://www.ensembl.org/Multi/Search/Results?q=H23N18.1%20OR%20H23N18.2	WBGene00019232	-2.1387	4.17122	27.1066	27.1357	27.4573	26.6832	27.1066	27.1357	27.4573	26.6832	4	29.5024	28.9926	29.3202	29.1225	29.5024	28.9926	29.3202	29.1225	4
F58F6.1	col-104	http://www.ensembl.org/Multi/Search/Results?q=F58F6.1	WBGene00000678	-2.22508	1.64522	26.444	25.8321	26.0573		26.444	25.8321	26.0573	24.0642	3	27.7267	27.9677	27.6239	27.9797	27.7267	27.9677	27.6239	27.9797	4
Y110A2AL.8a;Y110A2AL.8b;Y110A2AL.8c	ptc-3	http://www.ensembl.org/Multi/Search/Results?q=Y110A2AL.8a%20OR%20Y110A2AL.8b%20OR%20Y110A2AL.8c	WBGene00004210	-2.28648	2.59856	25.1796	25.141	24.9544		25.1796	25.141	24.9544	24.1167	3	27.201	27.1442	27.0713	27.121	27.201	27.1442	27.0713	27.121	4
Y74E4A.1a;Y74E4A.1b	lgc-27	http://www.ensembl.org/Multi/Search/Results?q=Y74E4A.1a%20OR%20Y74E4A.1b	WBGene00022283	-2.32614	2.79746	30.6932	30.109	29.7808	29.2627	30.6932	30.109	29.7808	29.2627	4	31.8974	32.2557	32.5974	32.3997	31.8974	32.2557	32.5974	32.3997	4
C05E4.9a;C05E4.9b	icl-1	http://www.ensembl.org/Multi/Search/Results?q=C05E4.9a%20OR%20C05E4.9b	WBGene00001564	-2.39487	3.97068	29.6174	29.5733	29.1553	29.576	29.6174	29.5733	29.1553	29.576	4	31.9291	31.8058	31.8693	31.8974	31.9291	31.8058	31.8693	31.8974	4
T19H12.9;T19H12.12;H23N18.4;H23N18.3	ugt-12	http://www.ensembl.org/Multi/Search/Results?q=T19H12.9%20OR%20T19H12.12%20OR%20H23N18.4%20OR%20H23N18.3	WBGene00020592	-2.44537	2.39934	28.6622	27.2733	28.9063	28.7428	28.6622	27.2733	28.9063	28.7428	4	31.1626	30.4464	30.985	30.7721	31.1626	30.4464	30.985	30.7721	4
F29D11.1	lrp-1	http://www.ensembl.org/Multi/Search/Results?q=F29D11.1	WBGene00003071	-2.50105	2.98652	27.418	26.915	26.0101	27.152	27.418	26.915	26.0101	27.152	4	29.5404	29.7838	29.1602	29.0149	29.5404	29.7838	29.1602	29.0149	4
W06D12.3	fat-5	http://www.ensembl.org/Multi/Search/Results?q=W06D12.3	WBGene00001397	-2.69434	3.4821					24.3574	24.8195	23.9828	24.0279	0	27.1181	26.8492	26.923	27.0746	27.1181	26.8492	26.923	27.0746	4
Y71G12B.18b;Y71G12B.18a	Y71G12B.18b	http://www.ensembl.org/Multi/Search/Results?q=Y71G12B.18b%20OR%20Y71G12B.18a	WBGene00022156	-2.74932	3.52537					24.1428	24.6087	24.4723	23.6213	0	26.8282	27.2377	26.9124	26.864	26.8282	27.2377	26.9124	26.864	4
ZK488.6	ZK488.6	http://www.ensembl.org/Multi/Search/Results?q=ZK488.6	WBGene00022758	-2.80626	4.37335					24.281	24.5217	24.4573	23.8912	0	26.883	27.6483	27.0582	26.7868	26.883	27.6483	27.0582	26.7868	4
F44E2.4	F44E2.4	http://www.ensembl.org/Multi/Search/Results?q=F44E2.4	WBGene00018418	-3.02144	3.35192					24.1903	24.6053	23.6048	23.9	0	27.2257	27.0899	27.1052	26.9653	27.2257	27.0899	27.1052	26.9653	4
Y48G9A.10	cpt-3	http://www.ensembl.org/Multi/Search/Results?q=Y48G9A.10	WBGene00021703	-3.02574	1.85367	25.8681	26.0536	26.3823		25.8681	26.0536	26.3823	23.3514	3	29.5438	27.7663	28.6645	27.7837	29.5438	27.7663	28.6645	27.7837	4
W04G3.3	lpr-4	http://www.ensembl.org/Multi/Search/Results?q=W04G3.3	WBGene00012257	-3.31329	4.53068					24.6874	24.5936	23.9677	23.9876	0	27.3511	27.8286	27.5115	27.7982	27.3511	27.8286	27.5115	27.7982	4
F53B1.4	F53B1.4	http://www.ensembl.org/Multi/Search/Results?q=F53B1.4	WBGene00018737	-3.37862	3.25731					24.7086	24.435	23.5923	23.4413	0	27.2827	27.6847	27.1335	27.5909	27.2827	27.6847	27.1335	27.5909	4
T27E4.3;T27E4.9;Y46H3A.2	hsp-16.48	http://www.ensembl.org/Multi/Search/Results?q=T27E4.3%20OR%20T27E4.9%20OR%20Y46H3A.2	WBGene00002019	-3.41838	4.12996					24.4134	24.9065	23.846	23.8286	0	27.7981	27.0652	28.2435	27.5611	27.7981	27.0652	28.2435	27.5611	4
Y54G2A.4	samt-1	http://www.ensembl.org/Multi/Search/Results?q=Y54G2A.4	WBGene00021870	-3.45892	2.97553	24.8394	25.0235	24.756	24.7805	24.8394	25.0235	24.756	24.7805	4	28.1537	28.8274	28.7341	27.5198	28.1537	28.8274	28.7341	27.5198	4
C14C6.6;T15D6.10;D1014.6	C14C6.6	http://www.ensembl.org/Multi/Search/Results?q=C14C6.6%20OR%20T15D6.10%20OR%20D1014.6	WBGene00015760	-3.67693	3.97309					24.0284	24.6302	24.361	23.371	0	27.5914	27.9605	28.1045	27.4418	27.5914	27.9605	28.1045	27.4418	4
C25F6.7b;C25F6.7a	C25F6.7b	http://www.ensembl.org/Multi/Search/Results?q=C25F6.7b%20OR%20C25F6.7a	WBGene00016106	-3.84221	2.71156			25.5949	25.5966	24.2977	24.5486	25.5949	25.5966	2	27.7008	30.3478	28.7938	28.5643	27.7008	30.3478	28.7938	28.5643	4
F59F3.6	F59F3.6	http://www.ensembl.org/Multi/Search/Results?q=F59F3.6	WBGene00010335	-4.10967	4.61757					24.2856	24.7285	24.5935	23.7265	0	27.7174	28.7902	28.85	28.4151	27.7174	28.7902	28.85	28.4151	4
W04G3.8	lpr-3	http://www.ensembl.org/Multi/Search/Results?q=W04G3.8	WBGene00012261	-4.2511	4.34204	24.9261	24.9267		23.7035	24.9261	24.9267	24.2768	23.7035	3	28.0758	28.9437	28.9159	28.9021	28.0758	28.9437	28.9159	28.9021	4
ZC443.6	ugt-16	http://www.ensembl.org/Multi/Search/Results?q=ZC443.6	WBGene00013901	-4.44422	4.12695	25.8134		24.7341	25.895	25.8134	24.7595	24.7341	25.895	3	30.2212	29.5402	29.9037	29.3138	30.2212	29.5402	29.9037	29.3138	4
T27E4.8;T27E4.2	hsp-16.1	http://www.ensembl.org/Multi/Search/Results?q=T27E4.8%20OR%20T27E4.2	WBGene00002015	-4.64863	6.08523					24.3726	24.5559	24.0212	23.8509	0	28.818	28.493	29.2533	28.8309	28.818	28.493	29.2533	28.8309	4
K01D12.14	hrg-2	http://www.ensembl.org/Multi/Search/Results?q=K01D12.14	WBGene00010473	-4.9031	4.05971					24.5548	24.5196	24.1464	23.6382	0	28.9736	29.105	29.2207	29.1721	28.9736	29.105	29.2207	29.1721	4
K06H6.1	K06H6.1	http://www.ensembl.org/Multi/Search/Results?q=K06H6.1	WBGene00019449	-6.24173	5.2747				25.098	24.5072	24.4483	23.7598	25.098	1	30.325	31.1352	30.828	30.4922	30.325	31.1352	30.828	30.4922	4
K06H6.2	K06H6.2	http://www.ensembl.org/Multi/Search/Results?q=K06H6.2	WBGene00019450	-6.40528	6.73283					24.2377	24.6308	24.6312	23.9233	0	30.3708	31.1725	30.848	30.6528	30.3708	31.1725	30.848	30.6528	4
C44H9.1;C08B6.1a;C08B6.1b	ugt-15	http://www.ensembl.org/Multi/Search/Results?q=C44H9.1%20OR%20C08B6.1a%20OR%20C08B6.1b	WBGene00008097	-8.54289	4.75463					24.3622	24.2589	23.6292	23.4473	0	32.3275	32.4467	32.5904	32.5047	32.3275	32.4467	32.5904	32.5047	4
