## Supplemental Table 4 for "A SET domain-containing protein and HCF-1 maintain transgenerational epigenetic memory"

### Sheet: Sheet1
Supplementary Table 4. Lists of H3K4me3 enriched genes with upregulated mRNAs, upregulated 22G-RNA targets or downregulated 22G-RNA targets
H3K4me3 enriched genes with upreagulated mRNAs	H3K4me3 enriched genes with upreagulated 22G RNAs	H3K4me3 enriched genes with downreagulated 22G RNAs
Y59C2A.3	F54D5.17	ztf-29
Y39G8B.2	cki-1	egl-30
F19B10.1	cyn-5	tub-2
F33H2.3	T28B8.1	noah-2
dyf-3	Y39G8B.2	trap-1
gex-2	C40A11.4	his-6
ubc-19	F19B10.1	pdi-2
W03A5.2	F33H2.3	clec-266
fbxa-60	act-4	inx-2
lgmn-1	alg-2	R06C1.4
sop-2	his-63	mev-1
Y32H12A.8	cox-6C	his-32
	unc-84	eef-1A.2
	his-18	Y75B8A.18
	Y65B4BM.3	rib-2
	vps-20	T28F4.4
	grk-1	skr-19
	serp-1.1	dyf-3
	gex-2	elb-1
	tap-1	cht-1
	ife-2	F54A3.6
	kbp-5	rpl-31
	F57G12.1	Y75B8A.19
	C18B2.4	F35D2.3
	Y57E12AL.6	sld-2
	cpl-1	F48F7.6
	Y17G7B.8	noah-1
	nono-1	K04B12.2
	zipt-7.2	F47B7.1
	Y69H2.7	pat-6
	R07E4.3	H20J04.6
	C09F9.2	C46C2.7
	dpy-17	T09B4.5
	T10B5.4	Y54F10AL.1
	W03A5.2	kal-1
	ceh-43	inx-3
	C08F1.10	aps-3
	urm-1	C53D5.5
	R07E4.5	F40G9.6
	hyl-2	clp-7
	ZK484.6	gst-43
	F45H10.3	Y76B12C.3
	C36B7.6	cox-16
	mec-6	pat-9
	hbl-1	C39F7.5
	mrp-5	unc-60
	rbg-1	mib-1
	F47B7.2	R03D7.2
	F16B12.6	seip-1
	C18B12.4	dlg-1
	ZK899.2	F42G8.10
	Y37A1B.17	Y34B4A.7
	myo-3	enpl-1
	madd-2	C33G3.6
	cas-1	C01G10.9
	Y71G12B.35	hst-3.2
	unc-78	W02H5.19
	T28D9.1	npp-25
	Y65A5A.1
	spe-6
	gpc-2
	Y59A8B.24
	W04D12.1
	sorf-1
	dib-1
	mps-2
	pat-4
	C15H9.5
	Y47D3A.1
	rps-13
	sop-2
	F53B1.2
	Y32H12A.8
