## Supplemental Table 7 for "A SET domain-containing protein and HCF-1 maintain transgenerational epigenetic memory"

### Sheet: Supplementary_table_5
	Supplementary_table_7: Worm strains used in this work
	N2	n2
	BA17	fem-1 (hc17ts)
	FX1200	hrde-1 (tm1200)
	IU172.1	hcf-1::gfp (rwIS3)
	IU727	set-9::gfp (rwIS24)
	IU728	set-26::gfp (rwIS25)
	RB777	hcf-1 (ok559)
	SS104	glp-4 (bn2ts)
	SX461	gfp::h2b (mjIS31)
	SX2078	Pmex-5::cherry::his-58::21UR-1(as)::tbb-2 (mjSi22)
	SX2128	mjSi22; prg-1 (n4357)
	SX2972	fog-2 (q71) + others
	SX3373	mjSi22; set-24 (mf123)
	SX3446	set-24::gfp (mj616)
	SX3447	set-24 (mj617)
	SX3448	gfp::h2b (mjIS31); hrde-1 (tm1200)
	SX3450	gfp::h2b (mjIS31); set-24 (mj617)
	SX3677	set-24::3xflag (syb4492)
	SX3735	set-24 (syb7014)
	SX3746	hcf-1::gfp (rwIS3); set-24 (mj617)
	SX3747	hcf-1::gfp (rwIS3); set-24 (syb7014)
	SX3748	set-24::gfp (mj616); hcf-1 (ok559)
	SX3754	gfp::h2b (mjIS31); hcf-1 (ok559)
	SX3756	gfp::h2b (mjIS31); set-24 (syb7014)
